# Axonemal dynein contributions to flagellar beat types and waveforms

**DOI:** 10.1101/2025.11.06.687033

**Authors:** Sophia Fochler, Matthew H. Doran, Tom Beneke, James Smith, Cecile Fort, Benjamin J. Walker, Alan Brown, Eva Gluenz, Richard J. Wheeler

**Author notes:** Correspondence to (A.B.) or (E.G.) or (R.J.W.). (T.B.): Department of Cell and Developmental Biology, Biocentre, University of Würzburg, Am Hubland, Würzburg, Germany. (J.S.): Harry Perkins Institute of Medical Research, Nedlands, WA, Australia. These authors contributed equally (Sophia Fochler, Matthew H. Doran).

## Abstract

Eukaryotic flagella, or motile cilia, are iconic molecular machines whose beating drives cell propulsion and fluid transport across diverse organisms. Beat type and waveform are tailored to function, differing between species and cell types, and individual flagella can switch between beat types. Aberrant beating causes ciliopathies and infertility in humans^1^ and prevents unicellular parasite transmission^2^. Eight distinct dynein motor protein complexes bind to axonemal doublet microtubules (DMTs) within flagella and drive beating, yet despite extensive structural analysis^3–5^, how this machinery achieves different beat types is unknown. Here, using the flagellate unicellular parasite *Leishmania*, we show a division of labour where specific dyneins drive specific beat types. Using cryo-EM, we determined the structure of the 96-nm repeat unit of the DMT and identified its dynein composition. We used CRISPR–Cas9 to systematically delete all 96-nm repeat proteins, comprehensively mapping necessity for swimming, and determined the contribution of each dynein to incidence and waveform of the preferred beat types. Outer dynein arms (ODAs) were required for symmetric tip-to-base beats, specific single-headed inner dynein arms (IDAs) were important for asymmetric base-to-tip beats (IDA*d*), and double-headed IDA*f* important for both. This systematic analysis indicates that the prevailing dogma that ODAs drive and IDAs shape the beat^6–9^ is either incomplete or not universal, and establishes new hypotheses for how different species, cell types and individual flagella achieve their necessary beat types.
