## Supplementary material for "Axonemal dynein contributions to flagellar beat types and waveforms": Table S1

### Sheet: All Chains in Model
Protein Name	Alias	L. tarentolae (ref)	L. tarentolae (non-ref)	L. mexicana ortholog	C. fasciculata ortholog	T. brucei ortholog	Periodicity (nm)	Residues	MW (Da)	Appears in model
Tubulin
Alpha-tubulin		LtaPh_9916801	LtaPh_1302621	LmxM.13.0280	CFAC1_140025500	Tb927.1.2340	4	451	49759	Yes
Beta-tubulin		LtaPh_9903801	LtaPh_9903801	LmxM.21.1860	CFAC1_170006500	Tb927.1.2330	4	443	49786	Yes
Inner Junction
CFAP20		LtaP21.0390	LtaPh_2103900	LmxM.21.0380	CFAC1_260009900	Tb927.10.2190	8	214	24657	Yes
PACRGA		LtaP25.2320	LtaPh_2523200	LmxM.25.2200	CFAC1_230010500	Tb927.3.2310	16	310	34158	Yes
PACRGB		LtaP35.4700	LtaPh_3547000	LmxM.34.4690	CFAC1_300098400	Tb927.9.9940	16	314	34606	Yes
Microtubule inner proteins
CCDC81-like	MC10	LtaP36.5240	LtaPh_3652400	LmxM.36.5110	CFAC1_280057400	Tb927.11.10800	48	264	29468	Yes
CFAP21		LtaP36.3430	LtaPh_3634300	LmxM.36.3330	CFAC1_280036800	Tb927.11.10090	48	408	44021	Yes
CFAP45		LtaP10.1540	LtaPh_1015400	LmxM.10.1150	CFAC1_040020200	Tb927.8.4580	48	480	56898	Yes
CFAP52	CMF15	LtaP28.1180	LtaPh_2811800	LmxM.28.1110	CFAC1_300018800	Tb927.11.7560	16	629	68471	Yes
CFAP53		LtaP23.1860	LtaPh_2318600	LmxM.23.1450	CFAC1_150031400	Tb927.5.1230	48	490	59122	Yes
CFAP67A		LtaP35.3880	LtaPh_3538801	LmxM.33.2980	CFAC1_300089200	Tb927.9.11260	48	337	37047	Yes
CFAP67B		LtaP34.2880	LtaPh_3428800	LmxM.34.3870	CFAC1_290059300	Tb927.4.1720	48	343	37438	Yes
CFAP106A		LtaP24.0100	LtaPh_2401000	LmxM.24.0100	CFAC1_210006100	Tb927.11.4880	48	279	30867	Yes
CFAP106B		LtaP20.0280	LtaPh_2002800	LmxM.20.0270	CFAC1_180008800	Tb927.1.990	48	370	41545	Yes
CFAP107	MC11	LtaP34.1650	LtaPh_3416500	LmxM.33.1420	CFAC1_290046600	Tb927.4.2840	48	277	30380	Yes
CFAP115		LtaP11.0790	LtaPh_1107900	LmxM.11.0810	CFAC1_070014000	Tb927.11.6460	32	979	105717	Yes
CFAP127		LtaP30.3180	LtaPh_3031800	LmxM.29.3170	CFAC1_260056700	Tb927.6.4520	48	446	52907	Yes
CFAP141		LtaP03.0130	LtaPh_0301300	LmxM.03.0140	CFAC1_060007100	Tb927.10.3160	48	305	34193	Yes
CFAP143	MC13	LtaP04.0770	LtaPh_0407700	LmxM.04.0800	CFAC1_030017500	Tb927.9.8190	48	306	34160	Yes
CFAP161		LtaP32.2180	LtaPh_3221800	LmxM.31.2010	CFAC1_190032200	Tb927.11.15220	48	295	32748	Yes
CFAP210		LtaP13.1010	LtaPh_1310100	LmxM.13.1110	CFAC1_220039900	Tb927.11.3710	48	533	62063	Yes
RIB43	CMF19, CARP9	LtaP10.1580	LtaPh_1015800	LmxM.10.1190	CFAC1_040020600	Tb927.8.4640	48	397	46972	Yes
RIB72A	CMF2	LtaP27.0890	LtaPh_2708900	LmxM.27.0870	CFAC1_230042700	Tb927.11.1430	48	756	85043	Yes
RIB72B	CMF34, CARP4	LtaP25.1520	LtaPh_2515200	LmxM.25.1460	CFAC1_220024400	Tb927.3.1060	48	774	88628	Yes
RIB72C	CMF4	LtaP36.6580	LtaPh_3665800	LmxM.36.6380	CFAC1_280072700	Tb927.10.7690	48	741	83924	Yes
RIB72D	CMF3	LtaP08.0860	LtaPh_0808600	LmxM.08.1120	CFAC1_020023800	Tb927.5.2950	48	861	95940	Yes
Newly identified MIPs
DMIP1	SAXO1	LtaP24.2160 (incorrect sequence)	LtaPh_2421600 (incorrect sequence)	LmxM.24.1980	CFAC1_250050200	Tb927.8.6240	16	266	29883	Yes
DMIP2	TbRib26b	LtaP28.1260	LtaPh_2812600	LmxM.28.1180	CFAC1_300020700	Tb927.11.7470	48	226	24458	Yes
DMIP3	FAP90	LtaP15.0570	LtaPh_1505700	LmxM.15.0590	CFAC1_060015400	Tb927.5.1940	48	236	25841	Yes
DMIP4	PON2	LtaP31.2160	LtaPh_3121600	LmxM.30.1680	CFAC1_270034000	Tb927.4.4700	16	275	30421	Yes
DMIP5	PON1, MC2	LtaP31.2150	LtaPh_3121500	LmxM.30.1670	CFAC1_270033900	Tb927.4.4690	16	282	31613	Yes
DMIP6	MC5	LtaP24.0150	LtaPh_2401500	LmxM.24.0160	CFAC1_210006600	Tb927.11.4920	48	289	32066	Yes
DMIP7	MC4	LtaP06.0240	LtaPh_0602400	LmxM.06.0270	CFAC1_220025700	Tb927.7.4910	16	312	34708	Yes
DMIP8	MC8	LtaP33.2450	LtaPh_3324500	LmxM.32.2240	CFAC1_230026900	Tb927.11.2770	48	311	35429	Yes
DMIP9	PBP36	LtaP14.1000	LtaPh_1410000	LmxM.14.1020	CFAC1_110020500	Tb927.7.3920	48	314	35483	Yes
DMIP10	TbMIP36	LtaP36.2470	LtaPh_3624700	LmxM.36.2400	CFAC1_250035900	Tb927.10.6960	48	338	37648	Yes
DMIP11	PPI	LtaP16.1190	LtaPh_1611900	LmxM.16.1200	CFAC1_120022300	Tb927.8.5230	48	358	38582	Yes
DMIP12	FAP129	LtaP33.0130	LtaPh_3301300	LmxM.32.0110	CFAC1_280008000	Tb927.5.4150	48	352	38959	Yes
DMIP13	MC7	LtaP24.2170	LtaPh_2421700	LmxM.24.1990	CFAC1_250050300	Tb927.8.6230	48	352	39036	Yes
DMIP14	MC14	LtaP15.1250	LtaPh_1512500	LmxM.15.1340	CFAC1_240046400	Tb927.9.5410	48	371	40467	Yes
DMIP15	MC1	LtaP36.5050 (sequence error)	LtaPh_3650521	LmxM.36.4910	CFAC1_280055100	Tb927.11.11010	48	360	42799	Yes
DMIP16	MIP41	LtaP25.0640	LtaPh_2506400	LmxM.25.0600	CFAC1_220013600	Tb927.11.610	48	410	44775	Yes
DMIP17	MIP30	LtaP06.0190	LtaPh_0601900	LmxM.06.0220	CFAC1_220026200	Tb927.7.4870	48	343	38700	Yes
DMIP18	Rib42	LtaP30.1350	LtaPh_3013500	LmxM.29.1240	CFAC1_260032600	Tb927.6.2720	48	413	46819	Yes
DMIP19	MC9	LtaP28.0770	LtaPh_2807700	LmxM.28.0740	CFAC1_300013900	Tb927.11.8030	48	430	48349	Yes
DMIP20	CMF41	LtaP34.2850	LtaPh_3428500	LmxM.33.2950	CFAC1_290059000	Tb927.4.1740	48	439	49416	Yes
DMIP21	MIP48	LtaP19.0310	LtaPh_1903100	LmxM.19.0340	CFAC1_170010000	Tb927.10.15000	48	457	49948	Yes
DMIP22	PON3	LtaP32.0380	LtaPh_3203800	LmxM.31.0350	CFAC1_190009500	Tb927.10.14490	16	468	51980	Yes
DMIP23	FAP161B, CMF63	LtaP36.3200	LtaPh_3632000	LmxM.36.3120	CFAC1_280034100	Tb927.11.9440	48	588	64707	Yes
DMIP24	PON4	LtaP32.0390	LtaPh_3203900	LmxM.31.0360	CFAC1_190009600	Tb927.10.14500	48	484	51182	Yes
DMIP25	FAP95, MC6	LtaP05.0380	LtaPh_0503800	LmxM.05.0370	CFAC1_020010200	Tb927.10.10370/Tb927.10.10290	48	409	43008	Yes
DMIP26	MC3	LtaP36.2610	LtaPh_3626100	LmxM.36.2550	CFAC1_250038100	Tb927.10.7120	48	373	42658	Yes
DMIP27	Rib46	LtaP11.0750	LtaPh_1107500	LmxM.11.0740	CFAC1_070013400	Tb927.11.6530	48	443	47884	Yes
TbMIP23		LtaP23.0380	LtaPh_2303800	LmxM.23.0320	CFAC1_150011000	Tb927.8.2290	48	273	29144	No
External MAPs
ArcMAP1		LtaP36.1260	LtaPh_3612600	LmxM.36.1290	CFAC1_250021800	Tb927.10.5630	48	261	30158	Yes
ArcMAP2	MOP23C	LtaP34.3630	LtaPh_3436300	LmxM.33.3710	CFAC1_290067600	Tb927.4.1040	48	183	20859	Yes
ArcMAP3	MOP23B	LtaP36.5410	LtaPh_3654100	LmxM.36.5290	CFAC1_280059600	Tb927.11.10620	48	195	22974	Yes
ArcMAP4	MOP23A	LtaP29.1220	LtaPh_2912200	LmxM.08_29.1030	CFAC1_200016900	Tb927.3.5010	48	197	23545	Yes
CCDC39	FAP59	LtaP31.0250	LtaPh_3102500	LmxM.30.0230	CFAC1_270008600	Tb927.8.820/Tb927.4.4130	96	859	100110	Yes
CCDC40	FAP172	LtaP33.0640	LtaPh_3306400	LmxM.32.0590	CFAC1_280014800	Tb927.10.11250	96	875	101547	Yes
CFAP96		LtaP09.0210	LtaPh_0902100	LmxM.09.0210	CFAC1_100010100	Tb927.11.12210	48	306	33600	Yes
CFAP97		LtaP31.0870	LtaPh_3108700	LmxM.30.0890	CFAC1_270021100	Tb927.10.6490	24	158	18801	Yes
DMAP1	FAP96B	LtaP28.1910	LtaPh_2819100	LmxM.28.1860	CFAC1_300030600	Tb927.11.9100	48	288	32931	Yes
DMAP2	FAP96C, MC15	LtaP29.2760	LtaPh_2927600	LmxM.08_29.2560	CFAC1_200033500	Tb927.3.3200	48	480	52840	Yes
DMAP3		LtaP19.0480	LtaPh_1904800	LmxM.19.0500	CFAC1_170011700	Tb927.10.15230	96	299	33096	Yes
DMAP4		LtaP36.0480	LtaPh_3604800	LmxM.36.0490	CFAC1_250011900	Tb927.10.4890	96	353	36415	Yes
DMAP5	STPG2	LtaP35.3930	LtaPh_3539300	LmxM.34.3925	CFAC1_300089800	Tb927.9.11140	96	476	51614	Yes
DMAP6		LtaP26.2400	LtaPh_2624000	LmxM.26.2250	Not detected	Tb927.9.1980	96	903	97845	Yes
DMAP7	PG-rich	LtaP35.0600	LtaPh_3506000	LmxM.34.0430	CFAC1_240030200	Tb927.10.3920	96	590	63196	Yes
IJAP1		LtaP14.1270	LtaPh_1412700	LmxM.14.1220	CFAC1_110024800	Tb927.7.3740	96	917	99262	Yes
IJAP2		LtaP33.2870	LtaPh_3328700	LmxM.32.2640	CFAC1_210037100	Tb927.2.4050	96	429	46549	Yes
IJAP3	RSP62	LtaP13.0750	LtaPh_1307500	LmxM.13.0850	CFAC1_220037200	Tb927.11.4000	96	616	66616	Yes
MOP96		LtaP25.1910	LtaPh_2519101	LmxM.25.1820	CFAC1_230014800	Tb927.3.1900	8	709	77522	No
CFAP58A	CMF9	LtaP36.5150	LtaPh_3651500	LmxM.36.5020	CFAC1_280056500	Tb927.11.10900	96	845	98400	Yes
CFAP58B	CMF76	LtaP02.0610	LtaPh_0206061	LmxM.02.0700	CFAC1_210027300	Tb927.2.3020	96	937	106220	Yes
CCDC96/113 complex
CCDC96	CARP7	LtaP14.0200	LtaPh_1402000	LmxM.14.0210	CFAC1_110008500	Tb927.7.4510	96	443	50730	Yes
CCDC113		LtaP14.0810	LtaPh_1408100	LmxM.14.0820	CFAC1_110017200	Tb927.7.4100	96	559	61182	Yes
CFAP299	CARP2a	LtaP09.0810	LtaPh_0908100	LmxM.09.0780	CFAC1_050016200	Tb927.11.12860	96	232	26805	Yes
Leucine-rich repeats
DLRR1	MOP84B	LtaP12.0720	LtaPh_1207200	LmxM.12.0700	CFAC1_010014200	Tb927.1.4180	96	847	91502	Yes
DLRR2	MOP84A	LtaP29.3020	LtaPh_2930200	LmxM.08_29.2810	CFAC1_200036000	Tb927.3.2950	96	739	81869	Yes
DLRR3		LtaP05.0640	LtaPh_0506400	LmxM.05.0650	Not detected	Not detected	96	885	94937	Yes
UBL1		LtaP30.2640	LtaPh_3026400	LmxM.29.2650	CFAC1_260050700	Tb927.6.3920:mRNA	96	158	17218	Yes
Docking complex
dDC1		LtaP15.0520	LtaPh_1505200	LmxM.15.0540	CFAC1_060016000	Tb927.5.1900	24	675	75403	Yes
dDC2		LtaP32.3090	LtaPh_3230900	LmxM.31.2900	CFAC1_190042800	Tb927.11.16090	24	617	70466	Yes
dDC4		LtaP31.0090	Not observed?	LmxM.30.0090	CFAC1_270006900	Tb927.8.8000	24	492	56588	Yes
DC5		LtaP22.1400	LtaPh_2214000	LmxM.22.1430	CFAC1_240021900	Tb927.7.3420	24	111	11928	Yes
DC6	DC13	LtaP16.1580	LtaPh_1615800	LmxM.16.1510	CFAC1_120026900	Tb927.8.4910	24	176	19643	Yes
ODA
ODA-HCα		LtaP25.1030	LtaPh_2510300	LmxM.25.0980	CFAC1_220018500	Tb927.3.930	24	4703	536957	Yes
ODA-HCβ		LtaP13.1510	LtaPh_1315100	LmxM.13.1650	CFAC1_220046200	Tb927.11.3250	24	4665	529656	Yes
IC1	DNAI1	LtaP24.0270	LtaPh_2402700	LmxM.24.0280	CFAC1_210007800	Tb927.11.5000	24	686	75779	Yes
IC2	DNAI2	LtaP32.1150	LtaPh_3211500	LmxM.31.1060	CFAC1_190020300	Tb927.11.14300	24	601	68279	Yes
LC1		LtaP24.1120	LtaPh_2411200	LmxM.24.1030	CFAC1_210019700	Tb927.11.5680	24	209	23898	Yes
LC4-like		LtaP01.0600	LtaPh_0106000	LmxM.01.0620	CFAC1_050012400	Tb927.9.4420	24	735	78982	Yes
ODA-LC7A		LtaP18.1000	LtaPh_1810000	LmxM.18.1010	CFAC1_300062100	Tb927.10.13110	24	97	11024	Yes
ODA-LC7B		LtaP35.1790	LtaPh_3517900	LmxM.34.1750	CFAC1_300062100	Tb927.9.14480	24	123	13834	Yes
LC8A	LC10	LtaP16.0930	LtaPh_1609300	LmxM.16.0940	CFAC1_120017600	Tb927.10.4690	24	112	13184	Yes
LC8B		LtaP28.2210	LtaPh_2822100	LmxM.28.2130	CFAC1_300035400	Tb927.11.11435	24	91	10601	Yes
LC8C		LtaP32.0240	LtaPh_3202400	LmxM.31.0230	CFAC1_190008300	Tb927.11.715/Tb927.11.18680	24	89	10394	Yes
LC8D		LtaP25.0280	LtaPh_2502800	LmxM.25.0260	CFAC1_220009800	Tb927.11.320	24	173	19777	Yes
LC8E		LtaP05.0080	LtaPh_0500800	LmxM.05.0070	CFAC1_020006800	Tb927.5.4440	24	91	10668	Yes
LC8F	LC6	LtaP36.2190	LtaPh_3621900	LmxM.36.2160	CFAC1_250032700	Tb927.10.6670	24	129	14703	Yes
LC9	DYNLT1, TCTEX1	LtaP13.1080	LtaPh_1310800	LmxM.13.1180	CFAC1_220040700	Tb927.11.3660	24	118	13349	Yes
LC2	DYNLT2, TCTEX2	LtaP28.1020	LtaPh_2810200	LmxM.28.0950	CFAC1_300016600	Tb927.11.7707/Tb927.11.7740/Tb927.9.12820	24	123	14384	Yes
IDAa
IDAa-HC		LtaP27.2640	LtaPh_2726400	LmxM.27.2590	CFAC1_210028600	Tb927.2.5270	96	4333	490291	Yes
ACT1		LtaP04.1210	LtaPh_0412100	LmxM.04.1230	CFAC1_030022500	Tb927.9.8880/Tb927.9.8850	96	375	42005	Yes
DLP1		LtaP04.0680	LtaPh_0406800	LmxM.04.0690	CFAC1_030016200	Tb927.11.5510	96	757	81667	Yes
DLP2		LtaP24.0920	LtaPh_2409200	LmxM.24.0840	CFAC1_210017600	Tb927.11.5510	96	237	27306	Yes
IDAb
IDAb-HC		LtaP36.0950	LtaPh_3609500	LmxM.36.0950	CFAC1_250017300	Tb927.10.5350	96	3522	403170	Yes
ALP4		LtaP36.3410	LtaPh_3634100	LmxM.36.3310	CFAC1_280036600	Tb927.11.10110	96	407	43872	Yes
DLP3		LtaP33.1280	LtaPh_3312800	LmxM.32.1180	CFAC1_280021900	Tb927.10.11800	96	440	47242	Yes
DLP2		LtaP24.0920	LtaPh_2409200	LmxM.24.0840	CFAC1_210017600	Tb927.11.5510	96	237	27306	Yes
TPRL		LtaP33.1880	LtaPh_3318800	LmxM.32.1720	CFAC1_230019600	Tb927.2.1850	96	407	44819	Yes
IDAc
IDAc-HC		LtaP14.1050	LtaPh_1410500	LmxM.14.1060	CFAC1_110021100	Not detected	96 - asymmetric	4264	473676	Yes
ALP2		LtaP34.3690	LtaPh_3436900	LmxM.33.3760	CFAC1_290068200	Tb927.4.980	96 - asymmetric	423	45964	Yes
Unknown Centrin-like protein		LtaP07.0720	LtaPh_0707200	LmxM.07.0710	CFAC1_080016200	Tb927.8.1080	96 - asymmetric	184	20430	Yes
ARM1		LtaP25.0580	LtaPh_2505800	LmxM.25.0550	CFAC1_220013000	Tb927.11.560	96 - asymmetric	681	72448	Yes
IDAd
IDAd-HC		LtaP28.0630	LtaPh_2806300	LmxM.28.0610	CFAC1_300012400	Tb927.11.8160	96	4274	481794	Yes
ALP3		LtaP13.0850	LtaPh_1308500	LmxM.13.0950	CFAC1_220038200	Tb927.11.3880	96	678	74338	Yes
DLP4		LtaP26.1050	LtaPh_2610500	LmxM.26.1120	CFAC1_290019300	Tb927.7.820	96	585	63422	Yes
DLP5		LtaP21.1190	LtaPh_2111900	LmxM.21.1020	CFAC1_130016800	Tb927.10.1130	96	403	44812	Yes
ZMYND12	p39	LtaP35.4430	LtaPh_3544300	LmxM.34.4390	CFAC1_300095300	Tb927.9.10370	96	523	58542	Yes
TTC29	p44	LtaP25.2010	LtaPh_2520100	LmxM.25.1920	CFAC1_230013700	Tb927.3.1990	96	484	53059	Yes
IDAg
IDAg-HC		LtaP28.2900	LtaPh_2829000	LmxM.28.2880	CFAC1_300045800	Tb927.11.11220	96	4226	475299	Yes
ACT1		LtaP04.1210	LtaPh_0412100	LmxM.04.1230	CFAC1_030022500	Tb927.9.8880/Tb927.9.8850	96	375	42005	Yes
Centrin-5		LtaP32.0710	LtaPh_3207100	LmxM.31.0660	CFAC1_190012900	Tb927.11.13900	96	209	22780	Yes
IDAe
IDAe-HC		LtaP26.0950	LtaPh_2609500	LmxM.26.1020	Not detected	Tb927.7.920	96	4117	467317	Yes
ALP1		LtaP15.1240	LtaPh_1512400	LmxM.15.1330	Not detected	Tb927.9.5440	96	533	57207	Yes
Unknown Centrin-like protein		LtaP36.6270	LtaPh_3662700	LmxM.36.6110	CFAC1_280069300	Tb927.10.8710	96	165	18857	Yes
IDAf
IDAf-HCα		LtaP34.3820	LtaPh_3438200	LmxM.33.3880	CFAC1_290069400	Tb927.4.870	96	4645	529851	Yes
IDAf-HCβ		LtaP23.1600	LtaPh_2316000	LmxM.23.1310	CFAC1_150028400	Tb927.8.3250	96	4755	545271	Yes
IC3	DNAI3, IC140	LtaP27.1700	LtaPh_2717000	LmxM.27.1630	CFAC1_230033500	Tb927.11.2270	96	391	43218	Yes
IC4	DNAI4, IC138	LtaP33.2860	LtaPh_3328600	LmxM.32.2630	CFAC1_210037000	Tb927.2.4060	96	1074	114525	Yes
IC5	FAP120	LtaP30.3300	LtaPh_3033000	LmxM.29.3260	CFAC1_260057700	Tb927.6.4610	96	411	45657	Yes
IC7	DNAI7, IC97	LtaP34.4040	LtaPh_3440400	LmxM.33.4070	CFAC1_290071900	Tb927.4.660	96	689	79562	Yes
IDAf-LC7A		LtaP32.3750	LtaPh_3237500	LmxM.31.3555	CFAC1_300051800	Tb927.11.16540	96	127	13506	Yes
IDAf-LC7B		LtaP31.3640	LtaPh_3136451	LmxM.30.3145	CFAC1_270068900	Tb927.8.6950	96	123	13833	Yes
LC8C		LtaP32.0240	LtaPh_3202400	LmxM.31.0230	CFAC1_190008300	Tb927.11.18680	96	91	10601	Yes
LC9B	DYNLT2B	LtaP35.2930	LtaPh_3529300	LmxM.34.2910	CFAC1_300079000	Tb927.9.12820	96	123	14384	Yes
LC2B	DYNLT1B	LtaP05.0430	LtaPh_0504300	LmxM.05.0420	CFAC1_020011000	Tb927.10.10320	96	111	12155	Yes
LRRC51		LtaP07.0300	LtaPh_0703000	LmxM.07.0300	Not detected	Tb927.8.1560	96	813	88368	Yes
CFAP57A	CMF5	LtaP27.2240	LtaPh_2722400	LmxM.27.2170	CFAC1_210032300	Tb927.2.4810	96	1593	175477	Yes
CFAP57B	CMF6	LtaP16.1620	LtaPh_1616200	LmxM.16.1550	CFAC1_120027500	Tb927.8.4870	96	1236	139473	Yes
T/TH
CFAP43		LtaP31.3650	LtaPh_3136500	LmxM.30.3150	CFAC1_270069000.1	Tb927.8.6940	96	1469	162863	Yes
CFAP44		LtaP14.1500	LtaPh_1415000	LmxM.14.1430	CFAC1_110028000.1	Tb927.7.3560	96	1995	220417	Yes
LAX28		LtaP24.1400	LtaPh_2414000	LmxM.24.1310	CFAC1_250041000	Tb927.8.6920	96	254	28552	Yes
MIA
CFAP73		LtaP13.0230	LtaPh_1302300	LmxM.13.0240	CFAC1_220031800	Tb927.11.4550	96	358	41585	Yes
CFAP100		LtaP32.2150	LtaPh_3221500	LmxM.31.1980	CFAC1_190031900	Tb927.11.15190	96	743	82224	Yes
N-DRC
CFAP91		LtaP33.2430	LtaPh_3324300	LmxM.32.2220	CFAC1_230026700	Tb927.11.2790	96	753	82426	Yes
DRC1		LtaP36.6820	LtaPh_3668200	LmxM.36.6590	CFAC1_280075700	Tb927.10.7880	96	648	75509	Yes
DRC2	CMF70	LtaP28.0050	LtaPh_2800500	LmxM.28.0050	CFAC1_300006000	Tb927.11.7240	96	584	67091	Yes
DRC3		LtaP30.3680	LtaPh_3036800	LmxM.29.3640	CFAC1_260062000	Tb927.6.5030	96	555	63892	Yes
DRC4A		LtaP35.1860	LtaPh_3518600	LmxM.34.1810	CFAC1_300062700	Tb927.9.15050	96	480	56072	Yes
DRC4B	Trypanin	LtaP36.1900	LtaPh_3619000	LmxM.36.1910	CFAC1_250029500	Tb927.10.6350	96	459	53910	Yes
DRC5		LtaP17.1070	LtaPh_1710700	LmxM.17.0900	CFAC1_090016500	Tb927.5.2270	96	752	82525	Yes
DRC7		LtaP05.1100	LtaPh_0511000	LmxM.05.1020	CFAC1_020021100	Tb927.5.500	96	939	107310	Yes
DRC8	Calmodulin	LtaP09.0940	LtaPh_0909400	LmxM.09.0920	CFAC1_050017700	Tb927.11.13040	96	149	16824	Yes
DRC9		LtaP36.4290	LtaPh_3642900	LmxM.36.4150	CFAC1_280046600	Tb927.11.10430	96	653	70746	Yes
DRC10		LtaP16.1400	LtaPh_1614000	LmxM.16.1410	CFAC1_120025100	Tb927.8.5020	96	521	58925	Yes
DRC11	CMF22	LtaP13.1390	LtaPh_1313900	LmxM.13.1520	CFAC1_220044900	Tb927.11.3360	96	947	104277	Yes
DRC13		LtaP27.1370	LtaPh_2713700	LmxM.27.1290	CFAC1_230037300	Tb927.11.1960	96	396	41375	Yes
DRC14		LtaP09.1550	LtaPh.0915500	LmxM.09.1520	CFAC1_050026700	Tb927.11.13680	96	338	36691	Yes
DRC15		LtaP05.0160	LtaPh_0501600	LmxM.05.0150	CFAC1_020007600	Tb927.5.4400	96	442	47053	Yes
UBL1		LtaP30.2640	LtaPh_3026400	LmxM.29.2650	CFAC1_260050700	Tb927.6.3920	96	158	17218	Yes
RS1
CFAP253		LtaP22.0860	LtaPh_2208600	LmxM.22.0900	CFAC1_240015800	Tb927.7.2790	96	924	100647	Yes
Calmodulin		LtaP09.0940	LtaPh_0909431	LmxM.09.0930	CFAC1_050017600	Tb927.11.13020	96	149	16824	Yes
LC8C		LtaP32.0240	LtaPh_3202400	LmxM.31.0230	CFAC1_190008300	Tb927.11.715/Tb927.11.18680	96	91	10601	Yes
RSPH3		LtaP27.0530	LtaPh_2705300	LmxM.27.0520	CFAC1_230046900	Tb927.11.1150	96	592	69132	Yes
RSPH14		LtaP11.1210	LtaPh_1112100	LmxM.11.1310	CFAC1_070020000	Tb927.11.6070	96	402	44148	Yes
RS2
CFAP206		LtaP17.0230	LtaPh_1702300	LmxM.17.0150	CFAC1_090007900	Tb927.7.6280	96	706	76890	Yes
Kinesin-MORN		LtaP32.0450	LtaPh_3204500	LmxM.31.0420	CFAC1_190010300	Tb927.10.14570	96	717	80629	Yes
RSP8		LtaP29.2850	LtaPh_2928500	LmxM.08_29.2640	CFAC1_200034300	Tb927.3.3120	96	441	48034	No
RSP15		LtaP23.0180	LtaPh_2301800	LmxM.23.0150	CFAC1_150007500	Tb927.8.2120	96	366	39553	Yes
RS1 and RS2
AK8		LtaP16.0030	LtaPh_1600300	LmxM.16.0020	CFAC1_120006700	Tb927.5.3970	96	214	23215	No
CYB5D1	CMF17	LtaP21.1640	LtaPh_2116400	LmxM.21.1440	CFAC1_130022800	Tb927.10.650	96	221	25642	No
EFCAB10		LtaP36.1440	Not detected	LmxM.36.1450	CFAC1_250024400	Tb927.10.5860	96	154	17052	No
LC8C		LtaP32.0240	LtaPh_3202400	LmxM.31.0230	CFAC1_190008300	Tb927.11.715/Tb927.11.18680	96	91	10601	Yes
RSP1	RSPH1	LtaP03.0920	LtaPh_0309200	LmxM.03.0970	CFAC1_070005100	Tb927.3.2890	96	325	35982	No
RSP2	RSPH2	LtaP08.0770	Not detected	LmxM.08.0960	Not detected	Tb927.5.2850	96	565	63108	No
RSP3	RSPH3	LtaP27.0530	LtaPh_2705300	LmxM.27.0520	CFAC1_230046900	Tb927.11.1150	96	592	69132	Yes
RSP4	RSPH4, RSP4/6	LtaP13.0300	LtaPh_1303000	LmxM.13.0430	CFAC1_220032600	Tb927.11.4480	96	589	65930	No
RSP6	RSPH6, RSP6/4	LtaP29.0680	LtaPh_2906800	LmxM.08_29.0660	CFAC1_100020000	Tb927.3.3690	96	134	14511	No
RSP9L	RSPH9A	LtaP33.2730	LtaPh_3327301	LmxM.32.2500	CFAC1_230030100	Tb927.11.2540	96	525	58744	No
RSP9	RSPH9B	LtaP07.0990	LtaPh_0709900	LmxM.07.0930	CFAC1_080020100	Tb927.8.810	96	334	36811	No
RSP7		LtaP35.4090	LtaPh_3540900	LmxM.34.4060	CFAC1_300091300	Tb927.9.10890	96	385	43958	No
RSP11		LtaP09.1560	LtaPh_0915600	LmxM.09.1530	CFAC1_050026800	Tb927.11.13690	96	161	17739	No
RSP10	RSPH10	LtaP05.1160	LtaPh_0511600	LmxM.05.1080	CFAC1_020020500	Tb927.7.6910	96	724	80921	No
RSP12	PPIL6	LtaP01.0220	LtaPh_0102200	LmxM.01.0220	CFAC1_050007400	Tb927.9.3440	96	334	36497	No
RSP16		LtaP32.2080	LtaPh_3220800	LmxM.31.1940	CFAC1_190031300	Tb927.11.15130	96	323	35722	No
RSP23	NME5	LtaP13.0950	LtaPh_1309500	LmxM.13.1050	CFAC1_220039300	Tb927.11.3770	96	239	25975	No
RSP63		LtaP26.2480	Not detected	LmxM.26.2320	CFAC1_160026600	Tb927.9.1880	96	759	81701	No
RSP91		LtaP14.0250	LtaPh_1402500	LmxM.14.0260	CFAC1_110009000	Tb927.7.4460	96	729	75567	No
RSP96		LtaP11.0870	LtaPh_1108700	LmxM.11.0890	CFAC1_070015200	Tb927.11.6370	96	1010	107248	No
RS3
CFAP61		LtaP26.0600	LtaPh_2606000	LmxM.26.0650	Not detected	Tb927.7.1310	96	1455	159383	No
CFAP251		LtaP25.1670	LtaPh_2516700	LmxM.25.1600	CFAC1_230017200	Tb927.3.1670	96	1170	127411	Yes
AK7		LtaP13.1240	LtaPh_1312400	LmxM.13.1350	CFAC1_220042700	Tb927.11.3500	96	1158	126963	No
AK9		LtaP36.6190	LtaPh_3661900	LmxM.36.6030	CFAC1_280068300	Tb927.10.8780	96	1356	151751	No
