## Supplementary material for "Axonemal dynein contributions to flagellar beat types and waveforms": Table S3

### Sheet: KO_phenotype
Protein name	Gene ID	KO status	Speed 1	Speed 2	Speed 3	Directionaliy Average of triplicates	Directionality STDEV	Speed Average of triplicates	Speed STDEV	Growth	Motility	Curling	Shape of cells	Length of flagella	Comments
External MAPs
ArcMAP1	LmxM.36.1290	Deletion	6.38709	6.23332	7.21541	0.3092	0.0199095	6.61194	0.431311	Normal	Slow	No	Normal	Normal
ArcMAP2	LmxM.33.3710	Deletion	9.3	9.7	8.6	0.315984	0.0111207	9.2066	0.451108	Normal	Normal	No	Normal	Normal
ArcMAP3	LmxM.36.5290	Deletion	8.7	8.6	9.7	0.319196	0.0165712	8.9966	0.468378	Normal	Normal	No	Normal	Normal
ArcMAP4	LmxM.08_29.1030	Deletion	5.877	5.8416	5.4196	0.2635	0.020022	5.71273	0.20778	Normal	Normal	No	Normal	Normal
CCDC39	LmxM.30.0230	Incomplete deletion	4.39476	4.22767	4.57535	0.157011	0.0109413	4.39926	0.141975	Normal	Twitching	No	Normal	Normal
CCDC40	LmxM.32.0590	Deletion	2.23384	2.15596	2.36911	0.102495	0.00180304	2.25297	0.0880632	Slow	Paralyzed	No	Rounded	Absent
CFAP96	LmxM.09.0210	Deletion	7.40155	6.67143	7.17374	0.264986	0.024431	7.08224	0.305011	Normal	Normal	No	Normal	Normal
CFAP97	LmxM.30.0890	Incomplete deletion	8.33537	8.74486	8.89233	0.301108	0.0321411	8.65752	0.235616	Normal	Normal	No	Normal	Normal
DMAP1	LmxM.28.1860	Deletion	7.2	7.1	7.2	0.285014	0.000704638	7.18117	0.0761965	Normal	Normal	No	Normal	Normal
DMAP2	LmxM.08_29.2560	Deletion	6.10061	5.76084	8.85212	0.25537	0.0653954	6.90452	1.38413	Normal	Slow	No	Normal	Normal
DMAP3	LmxM.19.0500	Deletion	7.95041	7.70102	7.857	0.35351	0.00291841	7.83614	0.102876	Normal	Normal	No	Normal	Normal
DMAP4	LmxM.36.0490	NOT IN SCREEN
DMAP5	LmxM.34.3925	Deletion	6.98156	6.24779	7.04573	0.268611	0.0318376	6.75836	0.361977	Normal	Normal	No	Normal	Normal
DMAP6	LmxM.26.2250	Deletion	6.48809	6.23147	6.84098	0.26891	0.023762	6.52018	0.249864	Normal	Slow	No	Normal	Normal
DMAP7	LmxM.34.0430	Deletion	5.85995	6.23125	6.45334	0.264952	0.0387307	6.18151	0.24479	Normal	Normal	No	Normal	Normal
IJAP1	LmxM.14.1220	Incomplete deletion	3.146	3.3682	3.8466	0.142633	0.019975	3.4536	0.292324	Normal	Twitching	No	Normal	Short
IJAP2	LmxM.32.2640	Deletion	9.11552	9.10295	9.2255	0.332467	0.00285827	9.14799	0.0550476	Normal	Normal	No	Normal	Normal
IJAP3	LmxM.13.0850	Deletion	8.43792	8.45339	7.57022	0.293238	0.0076931	8.15384	0.412732	Normal	Normal	No	Normal	Normal
MOP96	LmxM.25.1820	Deletion	6.9	9.7	6.4	0.304091	0.034727	7.67001	1.45155	Normal	Normal	No	Normal	Normal
CFAP58A (CMF9)	LmxM.36.5020	Deletion	4.88793	4.80496	5.09126	0.153441	0.0468012	4.92805	0.120275	Normal	Slow	No	Normal	Normal
CFAP58B (CMF76)	LmxM.02.0700	Incomplete deletion	6.8544	7.56697	6.65597	0.221756	0.0247542	7.02578	0.391159	Normal	Slow	No	Normal	Normal
CFAP58B (CMF76)	LmxM.02.0700	Incomplete deletion - Replicate	4.2	4.1	4.8	0.089736	0.00830251	4.37976	0.331468	Normal	Slow	No	Normal	Normal
CCDC96/113 complex
CCDC96	LmxM.14.0210	Deletion	5.22218	5.70973	5.31186	0.275954	0.0154616	5.41459	0.211883	Normal	Normal	No	Normal	Normal
CCDC113	LmxM.14.0820	Deletion	5.81157	5.9464	6.08877	0.282557	0.0103268	5.94891	0.11318	Normal	Slow	No	Normal	Normal
CFAP299	LmxM.09.0780	Deletion	7.40821	7.96551	8.19208	0.308938	0.0041581	7.85527	0.329371	Normal	Slow	No	Normal	Normal
Leucine-rich repeats
DLRR1	LmxM.12.0700	Deletion	7.38386	7.97938	8.17029	0.329985	0.00620092	7.84451	0.334923	Normal	Normal	No	Normal	Normal
DLRR2	LmxM.08_29.2810	Deletion	7.20203	6.43686	6.20398	0.313685	0.0260301	6.61429	0.426331	Normal	Slow	No	Normal	Normal
DLRR3	LmxM.05.0650	Deletion	8.9	9.4	8.6	0.375359	0.0139625	8.94644	0.31767	Normal	Normal	No	Normal	Normal
ODA-DC (distal)
dDC1	LmxM.15.0540	Deletion	5.42572	5.0098	5.59266	0.0996244	0.0208066	5.34273	0.245081	Normal	Twitching	No	Normal	Normal
dDC2	LmxM.31.2900	Deletion	4.4392	4.5423	4.573	0.06464	0.0096056	4.51817	0.0572272	Normal	Slow	No	Normal	Normal
dDC4	LmxM.30.0090	Incomplete deletion	4.9	5.6	5.3	0.21249	0.0180554	5.3126	0.319509	Normal	Slow	No	Normal	Normal
DC5	LmxM.22.1430	NOT IN SCREEN
DC6	LmxM.16.1510	NOT IN SCREEN
ODA-DC (proximal)
pDC1	LmxM.10.0960	Deletion	8.3	7.7	8.2	0.303976	0.0128023	8.05144	0.270736	Slow	Normal	No	Normal	Normal
pDC2	LmxM.06.1040	Deletion	7.9	9.3	8.3	0.334603	0.0155935	8.50254	0.582681	Normal	Normal	No	Normal	Normal
pDC4	LmxM.29.0240	Deletion	8.3	7.4	7.6	0.275447	0.0145502	7.80994	0.366024	Normal	Normal	No	Normal	Normal
ODA
ODA-HCα	LmxM.25.0980	Deletion	3.98562	3.68175	4.53229	0.0908203	0.0271862	4.06655	0.351916	Slow	Paralyzed	No	Normal	Normal	Short Flagella 12.48um
ODA-HCα	LmxM.25.0980	Deletion - Replicate	3.9	3.97	3.92	0.0902588	0.0209205	3.93	0.0294392
ODA-HCβ	LmxM.13.1650	Deletion	4.56193	4.77739	4.78588	0.130402	0.00936815	4.7084	0.103628	Slow	Twitching	No	Rounded	Normal
ODA-HCβ	LmxM.13.1650	Deletion - Replicate	4.55	4.49	4.65	0.122	0.023	4.563	0.066
IC1 (DNAI1)	LmxM.24.0280	Deletion	4.00296	3.96292	4.32959	0.0894028	0.00127617	4.09849	0.164228	Slow	Paralyzed	No	Normal	Normal	Short Flagella 12.20um
IC2 (DNAI2)	LmxM.31.1060	Deletion - Excluded	7.65161	8.66344	7.11719	0.347243	0.0188387	7.81075	0.641205	Normal	Slow	No	Normal	Normal	Discrepancy betewen originally observed and measured phenotype
IC2 (DNAI2)	LmxM.31.1060	Deletion - Replicate	3.07	2.96	2.98	0.07	0.01	3	0.06
LC1	LmxM.24.1030	Deletion	5.07742	5.14515	4.98125	0.291682	0.00575698	5.06794	0.0672468	Normal	Slow	Yes	Normal	Normal	Flagella Curling 3.0%
LC4-like	LmxM.01.0620	Deletion	9.782	9.573		0.368333	0.00925827	9.89077	0.312887	Normal	Normal	No	Normal	Normal
ODA-LC7A	LmxM.18.1010	Deletion	3.52598	3.02008	3.23243	0.0988089	0.00147008	3.2595	0.207418	Normal	Twitching	Yes	Normal	Normal	Flagella Curling 7.2%
ODA-LC7A	LmxM.18.1010	Deletion - Replicate	4.8	5.1	4.9	0.127622	0.00945156	4.9428	0.147859	Normal	Twitching	No	Normal	Normal
ODA-LC7B	LmxM.34.1750	Deletion	2.5	2.3	2.5	0.0815856	0.00469839	2.42122	0.106292	Slow	Twitching	Yes	Normal	Normal	Flagellar curling 8%
LC8A (LC10)	LmxM.16.0940	Deletion	3.6458	3.481	3.5931	0.0720167	0.00360899	3.5733	0.0687206	Normal	Twitching	No	Normal	Normal
LC8B	LmxM.28.2130	NOT IN SCREEN
LC8C	LmxM.31.0230	Deletion attempted - no cells survived
LC8D	LmxM.25.0260	NOT IN SCREEN
LC8E	LmxM.05.0070	NOT IN SCREEN
LC8F (LC6)	LmxM.36.2160	Deletion	6.05901	6.21336	6.37935	0.246731	0.00723454	6.21724	0.130807	Normal	Slow	No	Normal	Normal
LC9 (TCTEX1; DYLT1)	LmxM.13.1180	Deletion	4.4503	3.8961	3.9468	0.177	0.0325949	4.09773	0.25016	Normal	Paralyzed	No	Normal	Normal	Some rounded
LC2 (TCTEX2; DYNLT2B)	LmxM.28.0950	Deletion	5.36818	5.37942	5.21486	0.185249	0.00655715	5.32082	0.0750654	Normal	Slow	No	Normal	Normal
IDAa
IDAa-HC	LmxM.27.2590	Deletion	6.40694	5.91214	6.68826	0.273779	0.0294337	6.33578	0.32082	Normal	Slow	No	Normal	Normal
IDAa-HC	LmxM.27.2590	Deletion - Replicate	6.79	6.28	5.69	0.306087	0.0396892	6.25333	0.449469
ACT1	LmxM.04.1230	Deletion	5.1	4.9	5.5	0.229584	0.0245517	5.17396	0.272528	Normal	Slow	No	Normal	Normal
DLP1	LmxM.04.0690	Deletion	6.0679	5.6125	5.5019	0.299833	0.0139486	5.72743	0.244944	Normal	Normal	No	Normal	Normal
DLP2	LmxM.24.0840	Deletion	3.9733	4.384	3.9602	0.143033	0.0116897	4.10583	0.196766	Normal	Paralyzed	Yes	Normal	Normal	Flagella bent next to cell body
IDAb
IDAb-HC	LmxM.36.0950	Deletion	4.73	4.21	5.12	0.184833	0.0209219	4.68667	0.372767
ALP4	LmxM.36.3310	Deletion	7.67334	7.84874	7.53008	0.301804	0.0105376	7.68405	0.130313	Normal	Normal	No	Normal	Normal
DLP3	LmxM.32.1180	Deletion	7.8	7.3	8.3	0.275647	0.0155568	7.82317	0.439315	Normal	Slow	No	Normal	Normal
DLP2	LmxM.24.0840	Deletion	3.9733	4.384	3.9602	0.143033	0.0116897	4.10583	0.196766	Normal	Paralyzed	Yes	Normal	Normal	Flagella bent next to cell body
TPRL	LmxM.32.1720	Deletion	6.58651	4.384	6.98771	0.281536	0.0143795	6.6686	0.234345	Normal	Slow	No	Normal	Normal
IDAc
IDAc-HC	LmxM.14.1060	Deletion	5.4565	5.53896	5.14961	0.23966	0.012122	5.38169	0.167523	Normal	Twitching	No	Rounded	Short
IDAc-HC	LmxM.14.1060	Deletion - Replicate	6.2	4.32	4.82	0.150775	0.0268173	5.11333	0.79504
ALP2	LmxM.33.3760	NOT IN SCREEN
ARM1	LmxM.25.0550	Deletion	6.95481	6.81203	6.86396	0.249501	0.00540581	6.87693	0.0590071	Normal	Slow	No	Normal	Normal
IDAd
IDAd-HC	LmxM.28.0610	Incomplete deletion	5.44364	5.75438	5.55693	0.252419	0.0117386	5.58498	0.128401	Normal	Slow	No	Normal	Normal
IDAd-HC	LmxM.28.0610	Deletion	4.43	4.77	4.17	0.149544	0.0131315	4.45667	0.245674
ALP2	LmxM.13.0950	Deletion	6.20596	5.80674	4.91604	0.263537	0.00387776	5.64291	0.539199	Normal	Slow	No	Normal	Normal
DLP4	LmxM.26.1120	Deletion	5.92119	6.17881	6.71276	0.288147	0.0136629	6.27092	0.329655	Normal	Slow	No	Normal	Normal
DLP5	LmxM.21.1020	Deletion	7.01553	6.6032	6.17979	0.29457	0.0175486	6.59951	0.341199	Normal	Slow	No	Normal	Normal
ZMYND12 (p38; TAX-1)	LmxM.34.4390	Deletion	3.9175	4.2447	3.9819	0.183733	0.0118052	4.04803	0.141528	Normal	Slow	No	Rounded	Normal
TTC29 (p44)	LmxM.25.1920	Deletion	4.1127	4.9597	4.0344	0.186167	0.0347722	4.36893	0.418956	Normal	Slow	No	Normal	Normal
IDAg
IDAg-HC	LmxM.28.2880	Deletion	4.55142	4.57728	4.98413	0.226992	0.0178193	4.70428	0.198168	Normal	Twitching	No	Normal	Normal
IDAg-HC	LmxM.28.2880	Deletion - Replicate	3.95	3.84	3.61	0.204682	0.0242487	3.8	0.141657
ACT1	LmxM.04.1230	Deletion	5.1	4.9	5.5	0.229584	0.0245517	5.17396	0.272528	Normal	Slow	No	Normal	Normal
Centrin-5	LmxM.31.0660	Deletion	6.1	6.1	6.1	0.26951	0.00604351	6.08962	0.00956557	Normal	Normal	No	Normal	Normal
IDAe
IDAe-HC	LmxM.26.1020	Deletion	4.99196	4.71141	4.8302	0.187617	0.0126353	4.84452	0.114981	Normal	Twitching	No	Normal	Normal
IDAe-HC	LmxM.26.1020	Deletion - Replicate	4.92	4.76	5.09	0.177993	0.00804452	4.92333	0.134743
ALP1	LmxM.15.1330	Deletion	3.78089	3.78647	10.2414	0.153532	0.00368812	3.78368	0.00227803	Normal	Twitching	No	Rounded	Short
IDAf
IDAf-HCα	LmxM.33.3880	Deletion	3.38578	3.1195	3.16937	0.139722	0.0056517	3.22488	0.115578	Slow	Paralyzed	Yes	Normal	Normal	Flagella Curling 70%
IDAf-HCα	LmxM.33.3880	Deletion - Replicate	3.39	3.08	2.98	0.143	0.0203255	3.15	0.174547
IDAf-HCβ	LmxM.23.1310	Deletion	3.24445	2.69341	2.89244	0.128223	0.0117954	2.94343	0.227833	Slow	Slow	No	Normal	Normal
IDAf-HCβ	LmxM.23.1310	Deletion - Replicate	3.11	3.08	3.08	0.132501	0.0165492	3.09	0.0141421
IC4 (IC138)	LmxM.32.2630	Deletion	3.18142	3.02402	3.43396	0.175393	0.0278686	3.21313	0.168853	Normal	Twitching	Yes	Normal	Normal	Flagella Curling 49.2%
IC3 (IC140)	LmxM.27.1630	Deletion	2.8896	3.1327	2.7699	0.126167	0.0182956	2.93073	0.150941	Slow	Paralyzed	Yes	Normal	Normal	Strong curling
IC7 (IC97; DNAI7)	LmxM.33.4070	Deletion	4.4	4.4	4.4	0.157256	0.0335517	4.37018	0.00781315	Normal	Slow	No	Normal	Normal
IC5 (FAP120)	LmxM.29.3260	Deletion	5.6	5.9	5.4	0.162269	0.0124823	5.64074	0.214784	Normal	Slow	No	Normal	Normal
IDAf-LC7A	LmxM.31.3555	NOT IN SCREEN
IDAf-LC7B	LmxM.30.3145	NOT IN SCREEN
LC8C	LmxM.31.0230	Deletion attempted - no cells survived
LC9B	LmxM.34.2910	Deletion	2.53098	2.38863	2.08321	0.0949099	0.0260698	2.33427	0.186798	Slow	Paralyzed	No	Rounded	Absent
LC2B	LmxM.05.0420	NOT IN SCREEN
IDAf docking factors
LRRC51	LmxM.07.0300	Deletion	6.41873	6.71718	6.16396	0.194486	0.0108939	6.43329	0.226086	Normal	Slow	No	Normal	Normal
CFAP57A	LmxM.27.2170	Deletion	4.09754	3.99614	4.27783	0.195748	0.0440848	4.12384	0.116493	Normal	Twitching	No	Normal	Normal
CFAP57B	LmxM.16.1550	Incomplete deletion	3.8626	3.9986	4.3565	0.167567	0.0236776	4.07257	0.208307	Normal	Slow	No	Rounded	Normal
T/TH
CFAP43	LmxM.30.3150	Deletion	3.13425	3.21072	3.62033	0.153252	0.0318877	3.32177	0.213412	Normal	Twitching	Yes	Normal	Normal
CFAP44	LmxM.14.1430	Deletion	2.8507	2.9025	2.8509	0.10479	0.00478235	2.86803	0.0243718	Normal	Twitching	Yes	Normal	Normal	Form cell rosettes
LAX28	LmxM.24.1310	Deletion	3.86356	3.40202	4.07331	0.166784	0.0385063	3.77963	0.280405	Slow	Twitching	Yes	Normal	Normal	Flagella Curling 38.2%
MIA
CFAP73	LmxM.13.0240	Deletion	4.3196	4.8332	4.4327	0.1602	0.0192255	4.5285	0.220347	Normal	Slow	No	Normal	Normal
CFAP100	LmxM.31.1980	Deletion	4.1961	4.4003	4.3842	0.1226	0.00333467	4.32687	0.0926993	Normal	Slow	No	Normal	Normal
N-DRC
CFAP91	LmxM.32.2220	Deletion	2.5768	2.5494	2.4614	0.0879467	0.0194706	2.5292	0.0492295	Normal	Paralyzed	No	Rounded	Normal
DRC1	LmxM.36.6590	Deletion	4.54881	4.25299	4.94336	0.142362	0.0390082	4.58172	0.282801	Slow	Slow	No	Normal	Normal
DRC2	LmxM.28.0050	Deletion	4.004	4.313	3.6323	0.06074	0.00531596	3.9831	0.278287	Normal	Twitching	Yes	Rounded	Normal
DRC3	LmxM.29.3640	Deletion	3.9659	4.1186	3.2981	0.1921	0.0365366	3.7942	0.356292	Normal	Twitching	No	Normal	Normal	Flagella bent next to cell body
DRC4A	LmxM.34.1810	Deletion	3.673	3.8353	3.7384	0.113923	0.029582	3.7489	0.0666734	Normal	Paralyzed	Yes	Normal	Normal
DRC4B	LmxM.36.1910	Deletion	4.8358	3.4006	3.0404	0.08155	0.00259778	3.75893	0.775529	Normal	Paralyzed	No	Normal	Normal
DRC5	LmxM.17.0900	Deletion	4.1398	4.2911	4.0551	0.208833	0.0116448	4.162	0.097617	Normal	Slow	No	Rounded	Normal
DRC7	LmxM.05.1020	Deletion	5.6797	5.0244	5.5429	0.223133	0.0252085	5.41567	0.282248	Normal	Normal	No	Normal	Normal	Swam in circles
DRC8 (Calmodulin)	LmxM.09.0920	NOT IN SCREEN
DRC9	LmxM.36.4150	Deletion	5.3	5	5.9	0.21567	0.0170295	5.41447	0.392505	Normal	Slow	No	Normal	Normal
DRC10	LmxM.16.1410	Incomplete deletion	7.82337	7.6873	7.66205	0.241021	0.00203153	7.72424	0.0708494	Normal	Slow	No	Normal	Normal
DRC11	LmxM.13.1520	Deletion	6.07318	6.05127	6.38909	0.191132	0.0469062	6.17118	0.154345	Normal	Slow	No	Normal	Normal
DRC13	LmxM.27.1290	Deletion	7.7268	8.02599	7.76329	0.336074	0.00725332	7.83869	0.133274	Normal	Slow	No	Normal	Normal
DRC14	LmxM.09.1520	Deletion	8.93694	8.85468	7.97618	0.292675	0.020985	8.58927	0.434817	Normal	Normal	No	Normal	Normal
DRC15	LmxM.05.0150	Deletion	8.0127	8.7521	8.0779	0.316367	0.0243949	8.2809	0.33425	Normal	Normal	No	Normal	Normal
UBL1	LmxM.29.2650	Deletion	8.6	8.4	8.6	0.2956	0.00653106	8.53781	0.0818331	Normal	Normal	No	Normal	Normal
RS1-specific
CFAP253	LmxM.22.0900	Deletion	6.8592	6.7318	7.4284	0.2648	0.00657622	7.00647	0.302851	Normal	Normal	No	Normal	Normal
RSP14	LmxM.11.1310	Deletion	8.09355	8.11004	8.48462	0.279107	0.0163552	8.2294	0.180591	Normal	Slow	No	Normal	Normal
RS2-specific
CFAP206	LmxM.17.0150	Deletion	3.38459	2.72514	3.59485	0.106212	0.0042909	3.23486	0.370507	Slow	Twitching	No	Rounded	Absent
Kinesin-MORN	LmxM.31.0420	Deletion	4.7	4.4	4.2	0.169287	0.0078549	4.44355	0.199799	Slow	Slow	No	Normal	Normal
RSP8	LmxM.08_29.2640	Deletion	7.48605	7.42267	8.21274	0.273218	0.0156684	7.70715	0.358439	Normal	Normal	No	Normal	Normal
RSP15	LmxM.23.0150	Deletion	5.95528	5.65274	6.53372	0.232728	0.0161269	6.04725	0.36549	Normal	Slow	No	Normal	Normal
RS1 and RS2
AK8	LmxM.16.0020	NOT IN SCREEN
LC8C	LmxM.31.0230	Deletion attempted - no cells survived
CYB5D1	LmxM.21.1440	Deletion	4.9	4.7	4.8	0.11006	0.00532975	4.78776	0.0954411	Normal	Slow	No	Normal	Normal
EFCAB10	LmxM.36.1450	Deletion	9	8.8	8.6	0.275923	0.00765752	8.80778	0.145022	Normal	Normal	No	Normal	Normal
RSP1	LmxM.03.0970	Deletion	8.94453	10.123	8.33873	0.290061	0.0139905	9.13542	0.740826	Normal	Normal	No	Normal	Normal
RSP2	LmxM.08.0960	Deletion	9.2	8.2	8.9	0.321939	0.0150553	8.75713	0.402788	Normal	Normal	No	Normal	Normal
RSP3	LmxM.27.0520	Deletion	2.46653	2.27356	2.84932	0.0727976	0.00555869	2.5298	0.239273	Normal	Twitching	No	Normal	Short	Flagella length 7.2um
RSP4	LmxM.13.0430	Deletion	5.10471	4.60822	5.18454	0.111366	0.0667392	4.96582	0.254955	Normal	Twitching	Yes	Normal	Normal	Flagella Curling 3.3%
RSP6	LmxM.08_29.0660	Deletion	3.3589	3.3602	3.3567	0.0896833	0.0195861	3.3586	0.00144453	Normal	Twitching	No	Normal	Normal
RSP9L	LmxM.32.2500	Deletion	4.71658	4.80278	4.88459	0.10085	0.0130139	4.80132	0.0685976	Normal	Twitching	No	Normal	Normal
RSP9	LmxM.07.0930	Deletion	6.43018	5.68849	5.95253	0.0646592	0.00631369	6.02373	0.306951	Normal	Twitching	No	Normal	Normal
RSP7	LmxM.34.4060	Deletion	7.51459	7.495	8.17251	0.253097	0.0132818	7.72737	0.314865	Normal	Slow	Yes	Normal	Normal	Flagella Curling 4.7%
RSP11	LmxM.09.1530	Deletion	8.53207	8.05098	8.12424	0.277637	0.00535295	8.23576	0.211644	Normal	Normal	No	Normal	Normal
RSP10	LmxM.05.1080	NOT IN SCREEN
RSP12	LmxM.01.0220	Deletion	6.68268	6.10795	7.2093	0.182697	0.0242449	6.66664	0.449767	Normal	Slow	No	Normal	Normal
RSP16	LmxM.31.1940	Deletion	9.1	8.4	8.6	0.327303	0.0132501	8.73251	0.295355	Normal	Normal	No	Normal	Normal
RSP23	LmxM.13.1050	Deletion	7.17772	8.90717	8.17679	0.258055	0.0244843	8.08723	0.70888	Normal	Slow	No	Normal	Normal
RSP63	LmxM.26.2320	Deletion	5.62406	6.14338	5.30107	0.263871	0.0305095	5.6895	0.346971	Normal	Slow	No	Normal	Normal
RSP91	LmxM.14.0260	Deletion	6.68411	7.08999	6.4054	0.261421	0.00610616	6.7265	0.281085	Normal	Slow	No	Normal	Normal
RSP96	LmxM.11.0890	Deletion	8.97017	9.29529	9.46897	0.32124	0.00809166	9.24481	0.206739	Normal	Normal	No	Normal	Normal
RS3
CFAP61	LmxM.26.0650	Deletion	4.6548	5.4433	4.1694	0.256467	0.0451098	4.75583	0.524951	Normal	Slow	No	Normal	Normal
CFAP251	LmxM.25.1600	Deletion	4.6357	4.5323	4.9352	0.2382	0.00681224	4.70107	0.170854	Slow	Slow	Yes	Rounded	Normal	Flagella bent next to cell body
AK7	LmxM.13.1350	Deletion	4	3.6	3.9	0.110133	0.00540352	3.88108	0.209263	Normal	Slow	No	Normal	Normal
AK9	LmxM.36.6030	Deletion	5.35844	6.16596	5.24342	0.169315	0.0167405	5.58927	0.410474	Normal	Slow	No	Normal	Normal
